# Machine Learning Identifies Signatures of Macrophage Reactivity and Tolerance that Predict Disease Outcomes

**DOI:** 10.1101/2022.06.27.497783

**Authors:** Pradipta Ghosh, Saptarshi Sinha, Gajanan D. Katkar, Daniella Vo, Sahar Taheri, Dharanidhar Dang, Soumita Das, Debashis Sahoo

## Abstract

Single-cell transcriptomic studies have greatly improved organ-specific insights into macrophage polarization states are essential for the initiation and resolution of inflammation in all tissues; however, such insights are yet to translate into therapies that can predictably alter macrophage fate. Using machine learning algorithms on human macrophages, here we reveal the continuum of polarization states that is shared across diverse contexts. A path, comprised of 338 genes accurately identified both physiologic and pathologic spectra of “*reactivity*” and “*tolerance*”, and remained relevant across tissues, organs, species and immune cells (> 12,500 diverse datasets). This 338-gene signature identified macrophage polarization states at single-cell resolution, in physiology and across diverse human diseases, and in murine pre-clinical disease models. The signature consistently outperformed conventional signatures in the degree of transcriptome-proteome overlap, and in detecting disease states; it also prognosticated outcomes across diverse acute and chronic diseases, e.g., sepsis, liver fibrosis, aging and cancers. Crowd-sourced genetic and pharmacologic studies confirmed that model-rationalized interventions trigger predictable macrophage fates. These findings provide a formal and universally relevant definition of macrophage states and a predictive framework (http://hegemon.ucsd.edu/SMaRT) for the scientific community to develop macrophage-targeted precision diagnostics and therapeutics.

**One Sentence Summary:** *<u>S</u>*ignatures of *<u>ma</u>*crophage *r*eactivity and *t*olerance (*SMaRT*) predict disease outcomes
