## Supplemental Information 1 for "Machine Learning Identifies Signatures of Macrophage Reactivity and Tolerance that Predict Disease Outcomes"

### Sheet: mac-data-1
Supplemental Information 1: Excel datasheet with an inventory of all publicly available gene expression datasets analyzed in this work.
#Cont	#Expt	Desc	Source	Species
12	12	Microglia (Brain)	GSE1432	Hs
12	12	Langerhanâ€™s (Skin)	GSE49475	Hs
7	6	Colon, Sigmoid	GSE77953	Hs
2	2	Lung Lavage	GSE127267	Mm
2	4	Lung MHCII+	GSE127267	Mm
2	4	Lung MHCII-	GSE127267	Mm
10	3	Female Peritoneal	GSE127267	Mm
59	3	Male Peritoneal	GSE127267	Mm
18	6	Mac, NK, DC, Eos, Bas	GSE3982	Mm
6	12	Eosinophil	GSE75142	Mm
3	3	Basophil	GSE70013	Mm
5	10	Neutrophil	GSE143143	Mm
6	6	T Cell	GSE135936	Mm
3	3	NKT	GSE77909	Mm
59	55	B,T,Pl,NK,Mo,Neu	GSE22886	Mm
27	147	PBMC	GSE62627	Mm
0	12	DC	GSE44722	Mm
6	71	DC	GSE44722	Mm
8	16	T Cell	GSE99389	Mm
7	4	Splenic NKT	GSE127267	Mm
6	6	Splenic CD4 T	GSE127267	Mm
18	6	Splenic B Cell	GSE127267	Mm
10	6	Splenic Neutrophils	GSE127267	Mm
10	6	BM Neutrophils	GSE55385	Mm
10	6	Spleen DC	GSE55385	Mm
10	6	Peritoneal Macrophages	GSE55385	Mm
10	6	BM mast cell	GSE55385	Mm
47	21	Training	GEO	Hs
7	14	Validation 1	GSE35449	Hs
64	69	Validation 1	GSE46903	Hs
6	12	Validation 1	GSE61298	Hs
6	12	Validation 1	GSE55536	Hs
3	6	Validation 1	GSE55536	Hs
22	27	Validation 3	GSE30595	Hs
15	33	Validation 3	GSE55029	Hs
2	8	Validation 3	GSE56736	Mm
10	6	Validation 3	GSE55385	Mm
10	6	Validation 3	GSE55385	Mm
10	6	Validation 3	GSE55385	Mm
10	6	Validation 3	GSE55385	Mm
5	20	Validation 3	GSE103958	Mm
3	18	Validation 3	GSE84517	Mm
1	4	Validation 3	GSE38371	Mm
11	23	Validation 3	GSE107776	Mm
6	4	Validation 3	GSE113594	Mm
4	8	Validation 3	GSE123289	Mm
3	12	Validation 3	GSE53321	Mm
60	32	UC	GSE83687	Hs
60	42	CD	GSE83687	Hs
7	6	Normal Surface	GSE77953	Hs
7	17	Adenoma	GSE77953	Hs
7	17	CRC	GSE77953	Hs
6	6	Distal/Proximal	GSE64658	Mm
3	3	Distal/Proximal	GSE64423	Mm
20	26	OA	GSE55235 GSE55457 GSE55584	Hs
20	33	RA	GSE55235 GSE55457 GSE55584	Hs
44	104	NASH	GSE83452	Hs
14	16	NASH	GSE126848	Hs
14	15	NAFLD	GSE126848	Hs
14	12	Obese	GSE126848	Hs
15	15	Smoker	GSE2125	Hs
39	49	Smoker	GSE2125 GSE13896	Hs
39	15	Asthma	GSE2125 GSE13896	Hs
39	12	COPD	GSE2125 GSE13896	Hs
3	3	Newborn	GSE60216	Hs
3	3	Old	GSE60216	Hs
16	8	ICM	GSE127244	Hs
14	11	ICM	GSE104423	Hs
24	37	AD	GSE118553	Hs
39	15	AD	GSE48350	Hs
36	36	HAND	GSE35864	Hs
17	15	FTD	GSE13162	Hs
58	58	DS	GSE59630	Hs
10	11	CJD	GSE124571	Hs
106	23	Sepsis	GSE63042	Hs
20	14	Sepsis	GSE110487	Hs
12	12	T2D	GSE104674	Hs
40	30	Diabetes	GSE22309	Hs
43	10	MetS	GSE58979	Hs
11	11	Sleep	GSE80612	Hs
342	213	Sleep	GSE98582	Hs
3	3	Sleep	GSE9444	Hs
22	22	Sleep	GSE122541	Hs
20	20	Sleep	GSE98895	Hs
7	10	Night	GSE87761	Hs
12	12	Ebola	GSE133595	Hs
94	89	Ebola	GSE130629	Hs
22	37	Ebola	GSE122692	Hs
10	60	SARS	GSE5972	Hs
123	157	SARS	GSE47963	Hs
15	27	H7N9	GSE114466	Hs
128	127	H1N1	GSE68310	Hs
32	46	InfA	GSE52405	Hs
32	42	Cov1	GSE52405	Hs
51	67	Flu	GSE113211	Hs
130	229	Flu	GSE111368	Hs
6	7	Balb/c vs C57/BL6	GSE116105	Hs
4	4	Balb/c vs C57/BL6	GSE109965	Hs
6	6	Balb/c vs C57/BL6	GSE79809	Hs
27	16	Heart	GSE2596	Hs
13	12	Heart	GSE4470	Hs
24	9	Liver	GSE26627	Hs
60	35	Kidny	GSE129166	Hs
21	55	IBD blood	GSE126124	Hs
14	16	ARDS	GSE116560	Hs
11	6	Liver	GSE80751	Hs
415	140	DFS Colorectal cancers	GSE13067,GSE14333,GSE17538,GSE31595,GSE37892,GSE33113	Hs
150	66	OS HCV-related chronic liver disease	GSE15654	Hs
365	114	28-day mortality Sepsis	GSE65682	Hs
30	15	TFS IPF I	GSE28221	Hs
32	43	TFS IPF II	GSE28221	Hs
231	51	EFS Kidney Transplant	GSE21374	Hs
205	30	EFS Kidney Transplant	GSE112927	Hs
81	70	OS Vitality 90+ study	GSE65218	Hs
1	2	AIM2 OvExp	GSE24155	Hs
3	3	Oas2 OvExp	GSE69397	Hs
2	4	Il15/IL15R	GSE120084 GSE120086	Hs
2	2	Irf1 -/-	GSE66461	Mm
1	1	Ifit2 -/-	GSE33678	Mm
6	6	STAT3 inh	GSE131300	Hs
3	3	Stat3 -/-	GSE131300	Mm
3	3	Oas2 (I405N)	GSE69397	Mm
3	3	Usp18 -/-	GSE61501	Mm
3	3	Ccdc88a -/-	GSE203423	Mm
4	4	Tsc2 -/-	GSE77075	Mm
5	5	Rnf5 -/-	GSE127753	Mm
9	3	MLL inhibitor	GSE129637	Hs
9	9	MLL inhibitor	GSE129637	Hs
6	6	MLL inhibitor	GSE129637	Mm
8	8	Ezh1 -/-	GSE110925	Mm
59	8	NFX1; PCBP2; EEF2; HNRNPA1 (shRNA)	ENCODE	Hs
