## Supplemental Information 3 for "Machine Learning Identifies Signatures of Macrophage Reactivity and Tolerance that Predict Disease Outcomes"

### Sheet: CL-13
GeneName	IL4 1h	IL4 4h	IL4 8h	IL4 24h	IFNg/LPS 1h	IFNg/LPS 4h	IFNg/LPS 8h	IFNg/LPS 24h
CXCL10	29117.3	33031.1	30466.5	28552.1	199456	5.08854e+06	1.231e+07	8.1588e+06
CXCL9	22644.7	24720.6	18730.7	37414.9	257794	5.48916e+06	1.43384e+07	4.72412e+06
IFIT2	378548	431902	464290	414457	685409	1.14941e+06	3.99546e+06	1.41416e+07
MX1	629022	837983	662038	629089	772406	991240	3.50774e+06	1.28574e+07
IFIT3	592143	773735	605819	680857	921415	1.3019e+06	2.52614e+06	6.61976e+06
ISG15	662962	960578	815498	762162	1.00323e+06	959851	2.39346e+06	6.40531e+06
CD40	786013	806107	866810	930323	768510	2.3471e+06	4.97287e+06	6.48801e+06
USP18	716270	924803	1.35542e+06	1.24889e+06	1.14957e+06	707443	2.75656e+06	7.46489e+06
OAS3	839531	1.07577e+06	1.25538e+06	1.45234e+06	1.01999e+06	901519	2.33794e+06	8.0377e+06
TAP1	824415	799079	964382	1.0665e+06	975447	1.39495e+06	3.76649e+06	5.87744e+06
OAS2	805465	772988	1.36574e+06	1.06484e+06	1.03195e+06	1.06146e+06	2.54916e+06	5.49901e+06
STAT1	1.11483e+06	1.17223e+06	1.03645e+06	923966	1.3113e+06	1.69973e+06	2.17734e+06	3.985e+06
IFIT5	904059	960795	1.03582e+06	1.36367e+06	941279	1.28227e+06	2.50346e+06	5.83557e+06
XAF1	948025	1.27035e+06	1.07673e+06	817503	1.05813e+06	1.42317e+06	2.74592e+06	3.30168e+06
TYMP	1.09623e+06	1.13856e+06	1.0688e+06	1.05918e+06	968039	1.40761e+06	2.14165e+06	4.17704e+06
SP110	1.05851e+06	1.04479e+06	1.08492e+06	1.43685e+06	1.05143e+06	1.60846e+06	2.16248e+06	4.74317e+06
OAS1	1.03803e+06	1.11432e+06	1.26371e+06	1.36872e+06	938212	1.51068e+06	2.74797e+06	4.31509e+06
PML	996728	961071	1.0391e+06	1.19786e+06	1.11035e+06	1.38228e+06	1.86765e+06	3.75995e+06
RTP4	1.10107e+06	1.24443e+06	1.33216e+06	1.19603e+06	1.35191e+06	1.59873e+06	2.3094e+06	3.104e+06
IFI35	955161	1.30223e+06	1.15696e+06	1.13381e+06	886620	2.06074e+06	1.79036e+06	2.73401e+06
IRF1	821277	713816	860564	1.25679e+06	1.84189e+06	6.43001e+06	5.21996e+06	2.86932e+06
PSME2	1.22076e+06	1.13864e+06	1.61365e+06	1.06161e+06	1.35752e+06	1.09058e+06	1.4493e+06	2.18851e+06
KARS	1.22102e+06	1.34816e+06	1.258e+06	1.16814e+06	1.29541e+06	1.42089e+06	1.44123e+06	2.16277e+06
PSMB10	1.08942e+06	926928	1.4395e+06	1.23201e+06	1.29369e+06	1.18086e+06	1.81316e+06	2.19095e+06
PPA1	1.33868e+06	1.55903e+06	1.1609e+06	1.30082e+06	1.2022e+06	1.39109e+06	1.54415e+06	1.90027e+06
TRIM21	1.06025e+06	1.15886e+06	1.18084e+06	1.25557e+06	1.14479e+06	1.26901e+06	1.54425e+06	1.78357e+06
ZC3HAV1	1.27555e+06	1.33028e+06	1.13607e+06	1.28666e+06	1.24633e+06	1.49646e+06	1.71973e+06	1.80483e+06
PSME1	1.57132e+06	1.58305e+06	1.40758e+06	1.28755e+06	1.23545e+06	1.34381e+06	1.32876e+06	1.79251e+06
SCO2	1.16657e+06	788469	2.14154e+06	1.32351e+06	1.64009e+06	738801	1.41419e+06	1.75504e+06
STAT3	1.28149e+06	1.05183e+06	1.26597e+06	1.15893e+06	1.13379e+06	1.2405e+06	1.74354e+06	1.52484e+06
PSMB9	1.29215e+06	1.29808e+06	1.0026e+06	1.4095e+06	1.17766e+06	1.51296e+06	1.25993e+06	1.72192e+06
TRAFD1	1.14079e+06	2.29961e+06	783098	2.37141e+06	886427	2.55617e+06	2.41331e+06	2.32488e+06
STOM	1.12662e+06	1.1257e+06	1.55e+06	1.94887e+06	1.29323e+06	1.3608e+06	1.45814e+06	1.78461e+06

### Sheet: CL-14-3
Supplemental Information 3: Excel datasheet with list of proteins translated by genes in clusters #13 and 14+3 at various time points after ligand stimulation of THP1 cells.
GeneName	IL4 1h	IL4 4h	IL4 8h	IL4 24h	IFNg/LPS 1h	IFNg/LPS 4h	IFNg/LPS 8h	IFNg/LPS 24h
CD209	712509	1.18404e+06	2.57229e+06	8.06453e+06	815418	847664	735345	535812
RNF216	1.44119e+06	1.29626e+06	1.32533e+06	1.31912e+06	1.18059e+06	851216	943651	415500
SCARB1	1.28787e+06	1.13509e+06	1.68568e+06	1.98397e+06	1.32611e+06	1.4174e+06	802844	625490
UBL3	1.3929e+06	1.48537e+06	1.32812e+06	2.12652e+06	1.14261e+06	1.31561e+06	1.40221e+06	713940
ARL4C	1.17152e+06	1.45058e+06	1.6452e+06	2.5051e+06	1.20181e+06	778966	893991	987637
KCTD3	1.3572e+06	1.5528e+06	1.2393e+06	1.57095e+06	1.08822e+06	1.47605e+06	1.08828e+06	628847
FRMD4A	1.3233e+06	1.67958e+06	1.93078e+06	1.48221e+06	1.37407e+06	1.02778e+06	866973	672006
SENP6	1.25616e+06	961999	1.28809e+06	813281	1.32619e+06	1.41947e+06	971398	400870
OSBPL3	1.01299e+06	1.19884e+06	1.38937e+06	2.06975e+06	1.09508e+06	1.25929e+06	1.14392e+06	1.06913e+06
FADS1	1.38368e+06	1.2235e+06	1.15987e+06	942985	1.35329e+06	1.13464e+06	1.08405e+06	507624
RPL10	1.5448e+06	1.78712e+06	1.16146e+06	1.73279e+06	1.02634e+06	1.53825e+06	1.31471e+06	943555
JAK1	1.25943e+06	1.27748e+06	1.31527e+06	1.49494e+06	1.19132e+06	1.22027e+06	1.11265e+06	867224
ATP8A1	1.17014e+06	1.07356e+06	1.31496e+06	1.78835e+06	1.13827e+06	1.16026e+06	1.07907e+06	1.06294e+06
HEXA	1.22796e+06	1.42652e+06	1.24796e+06	1.73926e+06	1.32573e+06	1.24721e+06	1.29025e+06	1.03826e+06
TCEA1	1.64512e+06	1.62236e+06	973421	1.37875e+06	1.15119e+06	1.41031e+06	1.04065e+06	830250
NFX1	1.46328e+06	1.69129e+06	1.15935e+06	1.329e+06	1.09947e+06	1.38093e+06	1.2051e+06	821711
FNBP1	1.13239e+06	1.30754e+06	1.37091e+06	1.53806e+06	1.10707e+06	1.5669e+06	905348	965489
GGA2	1.22258e+06	1.62104e+06	1.50932e+06	1.56912e+06	1.11371e+06	1.13878e+06	1.11547e+06	995752
RPS21	1.37862e+06	1.26626e+06	1.47099e+06	1.504e+06	1.3402e+06	1.16613e+06	1.17016e+06	969102
CPVL	1.16016e+06	1.42337e+06	1.21777e+06	1.22334e+06	1.28934e+06	1.19418e+06	1.18249e+06	798241
CAMK1D	1.36076e+06	1.48421e+06	1.29677e+06	1.38958e+06	1.00227e+06	1.09452e+06	1.09485e+06	910833
EZH1	1.32105e+06	1.33443e+06	1.2687e+06	1.62495e+06	1.27614e+06	1.37495e+06	1.33778e+06	1.09777e+06
LONP2	1.20786e+06	1.22192e+06	1.22082e+06	1.41333e+06	1.17476e+06	1.36648e+06	1.23786e+06	956513
RBM4	1.20305e+06	1.09789e+06	1.09456e+06	1.38766e+06	1.21594e+06	1.3526e+06	1.43504e+06	952310
SYNE1	1.14012e+06	1.12959e+06	1.37976e+06	1.57719e+06	1.2651e+06	1.31942e+06	1.17184e+06	1.10591e+06
SDCCAG3	1.1468e+06	1.08525e+06	2.10999e+06	1.44839e+06	1.16139e+06	1.24672e+06	1.12954e+06	1.02473e+06
PARP2	1.40499e+06	1.27843e+06	1.15976e+06	1.32928e+06	1.20882e+06	1.30397e+06	1.2733e+06	961150
ZNF274	1.31978e+06	1.13496e+06	1.17293e+06	1.1169e+06	1.28799e+06	1.42907e+06	1.10488e+06	814254
HMBOX1	1.71493e+06	1.08081e+06	2.47106e+06	813387	1.35813e+06	1.34246e+06	1.34236e+06	616343
PIBF1	1.16338e+06	1.23815e+06	1.31524e+06	1.13105e+06	1.16001e+06	1.29269e+06	1.17125e+06	883880
UHRF1BP1L	1.21824e+06	1.24583e+06	1.3289e+06	1.33874e+06	1.1022e+06	1.33458e+06	1.14359e+06	1.05892e+06
SNX1	1.27589e+06	1.4246e+06	1.1781e+06	1.42267e+06	1.21913e+06	1.34883e+06	1.20864e+06	1.13734e+06
SGPL1	1.17762e+06	1.14793e+06	1.34635e+06	2.13996e+06	1.18059e+06	1.07129e+06	1.39139e+06	1.7257e+06
HNRNPH3	1.46149e+06	1.16678e+06	1.38496e+06	1.45084e+06	1.64747e+06	969191	1.45324e+06	1.18339e+06
METTL7A	1.02829e+06	1.04206e+06	1.65194e+06	1.76385e+06	1.16119e+06	1.08651e+06	1.52781e+06	1.46255e+06
MGAT4A	1.04956e+06	1.07129e+06	1.48196e+06	1.88788e+06	1.18421e+06	1.35675e+06	1.69298e+06	1.58918e+06
PPFIBP2	1.19702e+06	1.34407e+06	1.25938e+06	1.59293e+06	1.167e+06	1.31113e+06	1.21564e+06	1.35122e+06
CIZ1	1.43951e+06	1.34953e+06	1.12828e+06	897785	1.40292e+06	1.40103e+06	1.14142e+06	762535
ARHGAP26	1.25999e+06	1.45895e+06	1.26192e+06	1.72706e+06	1.12987e+06	1.25958e+06	1.14504e+06	1.5121e+06
RGS10	1.30948e+06	1.73793e+06	1.34004e+06	1.34387e+06	1.22515e+06	1.25307e+06	1.2612e+06	1.17845e+06
NACA	1.12342e+06	1.13798e+06	1.36679e+06	1.10757e+06	1.41076e+06	1.37821e+06	1.05679e+06	971677
ITPR2	1.03493e+06	1.11577e+06	1.22858e+06	1.57122e+06	1.25664e+06	1.53565e+06	1.16327e+06	1.38775e+06
GNB2L1	1.33631e+06	1.39376e+06	1.22663e+06	1.39639e+06	1.27656e+06	1.21287e+06	1.3739e+06	1.2471e+06
MARS	1.30843e+06	1.4161e+06	1.26198e+06	1.32801e+06	1.1886e+06	1.35455e+06	1.36119e+06	1.18951e+06
FBXO9	1.15765e+06	1.59118e+06	1.42436e+06	1.1446e+06	1.29078e+06	1.11015e+06	934264	1.04221e+06
RPS15A	1.34226e+06	1.25866e+06	1.21068e+06	1.39182e+06	1.25645e+06	1.51132e+06	1.34121e+06	1.27151e+06
RPL3	1.31381e+06	1.19178e+06	1.16038e+06	1.61418e+06	1.32731e+06	1.28733e+06	1.42322e+06	1.48034e+06
PGRMC2	1.25381e+06	1.14427e+06	1.40212e+06	1.3612e+06	1.3301e+06	1.29217e+06	1.50422e+06	1.2528e+06
FCF1	1.2357e+06	1.20465e+06	1.27857e+06	1.25855e+06	1.47909e+06	1.07665e+06	1.1507e+06	1.18364e+06
SMG7	1.35313e+06	1.37544e+06	1.19625e+06	1.09976e+06	1.17569e+06	1.31212e+06	1.16176e+06	1.03831e+06
INPP5A	1.16215e+06	1.16412e+06	1.41465e+06	1.39979e+06	1.31901e+06	1.22438e+06	1.2398e+06	1.32322e+06
RPL23	1.32073e+06	1.13995e+06	1.37214e+06	1.33222e+06	1.32871e+06	1.22554e+06	1.31413e+06	1.26046e+06
MLXIP	1.31668e+06	1.40298e+06	1.25466e+06	1.14171e+06	1.18252e+06	1.19085e+06	1.20146e+06	1.08054e+06
CTTNBP2NL	1.2029e+06	1.36817e+06	1.50831e+06	1.76066e+06	1.17366e+06	1.47934e+06	1.39235e+06	1.66746e+06
CCDC93	1.32814e+06	1.4341e+06	1.23974e+06	1.33796e+06	1.14007e+06	1.3142e+06	1.18631e+06	1.28143e+06
CLK2	1.22289e+06	956453	1.24413e+06	1.12612e+06	1.18212e+06	1.35229e+06	1.13425e+06	1.07938e+06
ZBTB5	1.24164e+06	1.25249e+06	1.34974e+06	1.39396e+06	1.173e+06	1.59728e+06	1.60294e+06	1.34603e+06
NOL8	1.35694e+06	1.14324e+06	1.41289e+06	1.17742e+06	1.39127e+06	1.26102e+06	1.35758e+06	1.14537e+06
NDUFB8	1.06622e+06	1.24394e+06	1.32494e+06	1.51808e+06	1.2517e+06	1.24506e+06	1.36638e+06	1.47748e+06
CRK	1.31628e+06	1.60972e+06	1.23898e+06	1.20628e+06	1.20004e+06	1.29456e+06	1.11715e+06	1.17934e+06
BRD1	1.29844e+06	1.02689e+06	1.37423e+06	1.06666e+06	1.31706e+06	1.37312e+06	1.29589e+06	1.04368e+06
GOLGA1	1.09578e+06	1.31379e+06	1.17836e+06	1.39122e+06	1.21975e+06	1.18675e+06	1.2889e+06	1.36142e+06
NPEPPS	1.31069e+06	1.35025e+06	1.4141e+06	1.42152e+06	1.25971e+06	1.38138e+06	1.17711e+06	1.39474e+06
NXF1	1.40349e+06	1.23561e+06	1.30878e+06	1.4599e+06	1.45776e+06	1.3918e+06	1.37044e+06	1.43755e+06
APPL2	1.11769e+06	1.40315e+06	1.15991e+06	1.34051e+06	1.15504e+06	1.19732e+06	1.361e+06	1.32332e+06
RPL6	1.19442e+06	1.30292e+06	1.26846e+06	1.33788e+06	1.12257e+06	1.44917e+06	1.35209e+06	1.33024e+06
PAN2	1.23385e+06	1.23058e+06	1.25271e+06	1.11281e+06	1.28279e+06	1.25327e+06	1.34364e+06	1.12637e+06
GNPDA1	1.28684e+06	1.25826e+06	1.41574e+06	1.38155e+06	1.10718e+06	983245	1.49106e+06	1.4003e+06
PCNT	1.24583e+06	1.14027e+06	1.22863e+06	1.24714e+06	1.29427e+06	1.24129e+06	1.26453e+06	1.26538e+06
DIDO1	1.28254e+06	1.18706e+06	1.35195e+06	1.32042e+06	1.3325e+06	1.29204e+06	1.34578e+06	1.3429e+06
ITSN1	1.3046e+06	1.24843e+06	1.23254e+06	1.31519e+06	1.24637e+06	1.29996e+06	1.25013e+06	1.33776e+06
RPL35A	1.46833e+06	1.24082e+06	1.43702e+06	1.45347e+06	1.49544e+06	1.20275e+06	1.55834e+06	1.48455e+06
SPG7	1.28946e+06	1.20163e+06	1.17992e+06	1.45254e+06	1.24588e+06	1.32198e+06	1.32484e+06	1.50642e+06
CSE1L	1.37064e+06	1.20894e+06	1.31967e+06	1.09903e+06	1.29872e+06	1.2559e+06	1.19065e+06	1.14671e+06
ZBED1	1.39611e+06	1.29764e+06	1.1213e+06	1.13354e+06	1.23271e+06	1.46653e+06	990888	1.18438e+06
NARS2	1.30951e+06	1.09093e+06	1.18839e+06	1.31884e+06	1.37731e+06	1.42245e+06	1.24408e+06	1.38003e+06
TSC2	1.22042e+06	1.34972e+06	1.39865e+06	1.20036e+06	1.29041e+06	1.22615e+06	1.16472e+06	1.26125e+06
TAF6L	1.35735e+06	1.26604e+06	1.49523e+06	1.31836e+06	1.42808e+06	1.13146e+06	1.46906e+06	1.38611e+06
UAP1L1	1.22225e+06	1.40429e+06	1.3696e+06	1.25962e+06	1.11081e+06	1.27977e+06	1.10169e+06	1.32874e+06
RPL24	1.16813e+06	1.10181e+06	1.34864e+06	1.31593e+06	1.20878e+06	1.38584e+06	1.32046e+06	1.38904e+06
ANXA4	1.24575e+06	1.43671e+06	1.32171e+06	1.35897e+06	1.18865e+06	1.42417e+06	1.22564e+06	1.43789e+06
SENP3	1.12938e+06	998749	1.24523e+06	1.29516e+06	1.38893e+06	1.19827e+06	1.45337e+06	1.41474e+06
MDC1	1.30631e+06	1.22869e+06	1.16296e+06	952847	1.28062e+06	1.34086e+06	1.25687e+06	1.05207e+06
WDR19	1.23046e+06	1.28126e+06	1.30008e+06	1.01477e+06	1.28451e+06	1.31306e+06	1.24395e+06	1.12301e+06
CRTAP	1.19716e+06	1.2303e+06	1.30382e+06	1.06749e+06	1.26595e+06	1.38748e+06	1.12988e+06	1.20568e+06
HNMT	1.27428e+06	1.37678e+06	1.19943e+06	1.11517e+06	1.20674e+06	1.26223e+06	1.00878e+06	1.28557e+06
RPL14	1.3102e+06	1.23696e+06	918599	1.3391e+06	1.39222e+06	1.39081e+06	1.46749e+06	1.57272e+06
CCDC88A	1.25038e+06	1.37683e+06	1.41208e+06	1.2004e+06	1.21942e+06	1.37727e+06	1.22377e+06	1.41355e+06
RPL22	1.37242e+06	1.13813e+06	1.59211e+06	1.22974e+06	1.21873e+06	1.39439e+06	1.58148e+06	1.46813e+06
RAB33B	1.18987e+06	1.12066e+06	1.28473e+06	1.27216e+06	1.31558e+06	1.48533e+06	1.18527e+06	1.53253e+06
GNE	1.29014e+06	1.44652e+06	1.42568e+06	1.38683e+06	1.26857e+06	1.41131e+06	1.31503e+06	1.6708e+06
USE1	1.32482e+06	1.23373e+06	1.1097e+06	1.32709e+06	1.26487e+06	1.34122e+06	1.35146e+06	1.61804e+06
MAST3	1.19019e+06	1.23083e+06	1.23612e+06	1.21873e+06	1.29281e+06	1.29721e+06	1.19588e+06	1.48825e+06
DVL2	1.20815e+06	1.21485e+06	1.27024e+06	1.01967e+06	1.30411e+06	1.15632e+06	1.1789e+06	1.24966e+06
RPL13	1.25001e+06	1.44423e+06	1.16233e+06	1.44738e+06	1.14636e+06	1.43029e+06	1.30663e+06	1.79342e+06
RPL9	1.22492e+06	1.10727e+06	1.3877e+06	1.252e+06	1.3279e+06	1.18754e+06	1.29954e+06	1.60848e+06
GOSR2	1.10966e+06	976625	1.22822e+06	1.25541e+06	1.31005e+06	1.25208e+06	1.30213e+06	1.6133e+06
HNRNPA1	1.4459e+06	1.24239e+06	1.23929e+06	1.23556e+06	1.32012e+06	1.17703e+06	1.47343e+06	1.5933e+06
PCBP2	1.07341e+06	1.16266e+06	1.57203e+06	993633	1.51731e+06	1.08761e+06	1.04826e+06	1.32698e+06
EEF1B2	1.31994e+06	1.70292e+06	1.10328e+06	1.3672e+06	1.43101e+06	1.46804e+06	1.35386e+06	1.828e+06
DIS3	1.33172e+06	1.38999e+06	1.14062e+06	1.12992e+06	1.35394e+06	1.44694e+06	1.28957e+06	1.51438e+06
RPL17	1.46806e+06	1.59015e+06	1.11861e+06	1.40888e+06	1.31416e+06	1.56665e+06	1.50733e+06	1.89789e+06
SLC25A6	1.29467e+06	1.31235e+06	1.32901e+06	1.48089e+06	1.32512e+06	1.47918e+06	1.50929e+06	1.99648e+06
PLXNA1	1.13795e+06	1.4007e+06	973758	1.58901e+06	1.12472e+06	1.47715e+06	1.86714e+06	2.23274e+06
DDX17	1.1568e+06	1.18e+06	1.26876e+06	1.09196e+06	1.42662e+06	1.2956e+06	1.46978e+06	1.53534e+06
STK38	1.47658e+06	1.90239e+06	913630	1.3286e+06	1.34262e+06	1.02085e+06	1.38469e+06	1.88157e+06
CLCN6	1.30648e+06	1.13325e+06	1.3839e+06	1.36845e+06	1.41843e+06	1.0148e+06	1.50298e+06	1.97154e+06
F13A1	1.12381e+06	1.07295e+06	1.34206e+06	1.11059e+06	1.20404e+06	1.31032e+06	1.08833e+06	1.60756e+06
IPO5	1.17421e+06	1.34164e+06	1.51143e+06	972825	1.33283e+06	1.16946e+06	1.44432e+06	1.43303e+06
UGP2	1.26828e+06	1.28777e+06	1.25361e+06	1.28232e+06	1.12645e+06	1.21195e+06	1.33476e+06	1.89519e+06
ZDHHC6	1.07801e+06	959221	1.51396e+06	1.08893e+06	1.24161e+06	1.36258e+06	1.40301e+06	1.72523e+06
MR1	1.15607e+06	1.1429e+06	1.19246e+06	1.53569e+06	1.36561e+06	1.08649e+06	2.11519e+06	2.49408e+06
EEF2	1.31527e+06	1.32109e+06	1.34418e+06	1.13403e+06	1.55082e+06	1.20584e+06	1.55527e+06	1.88893e+06
CYLD	1.14283e+06	1.26249e+06	1.25329e+06	1.49218e+06	1.02591e+06	1.38274e+06	2.02422e+06	2.5573e+06
RPS6KA2	1.20961e+06	1.19128e+06	1.02707e+06	923459	1.41753e+06	1.42632e+06	1.56726e+06	1.60325e+06
ENOSF1	1.52114e+06	1.43585e+06	1.47819e+06	867674	1.6734e+06	1.18588e+06	1.33767e+06	1.50666e+06
TRIM38	889610	1.24225e+06	1.34567e+06	1.45663e+06	1.11223e+06	1.24172e+06	1.60171e+06	2.5531e+06
RPS16	1.22085e+06	1.054e+06	1.42716e+06	1.18358e+06	1.74996e+06	1.10113e+06	1.96523e+06	2.12281e+06
TMEM70	1.511e+06	1.03227e+06	1.25892e+06	1.00359e+06	1.50249e+06	1.17223e+06	1.41831e+06	1.83564e+06
FRY	1.36644e+06	1.19483e+06	1.09813e+06	849013	1.31321e+06	1.19276e+06	1.52098e+06	1.69377e+06
RPL15	2.30144e+06	1.53379e+06	1.99644e+06	677079	1.02689e+06	1.61779e+06	1.28397e+06	1.49105e+06
SLC9A8	1.06265e+06	1.07207e+06	1.13957e+06	1.0706e+06	1.37056e+06	1.42493e+06	1.94029e+06	2.7481e+06
